# Three-dimensional Genome Structure Reveals Distinct Chromatin Signatures of Mouse Female Germline Stem Cells During Development

**DOI:** 10.1101/787689

**Authors:** Geng G. Tian, Xinyan Zhao, Wenhai Xie, Xiaoyong Li, Changliang Hou, Yinjuan Wang, Lijuan Wang, Xiaodong Zhao, Hua Li, Jing Li, Ji Wu

## Abstract

The three-dimensional configuration of the genome ensures cell-type-specific gene expression profiles by placing genes and regulatory elements in close spatial proximity. Here, we revealed the distinct features of the chromatin architecture in female germline stem cells (FGSCs) by *in situ* high-throughput chromosome conformation analysis. We also showed that the X chromosome structures were similar in spermatogonial stem cells and FGSCs. Using integrative analysis of the three-dimensional chromatin structure, we observed that the TADs were attenuated in germinal vesicle oocytes and disappeared in metaphase II oocytes during FGSC development. Finally, we identified conserved compartments belonging to the paternal/maternal genomes during early embryonic development, which were related to imprinted genes. These results will provide a valuable resource for studying and further our understanding of the fundamental characteristics of oogenesis and early embryo development.
