## Supplemental Table 1 for "Three-dimensional Genome Structure Reveals Distinct Chromatin Signatures of Mouse Female Germline Stem Cells During Development"

### Sheet: Sheet1
Table S1. Number of Valid Hi-C Reads. Related to Figure 2.
Cell Type	RE	Replicate	Total Reads	Unique Read pairs (%)	Valid HiC pairs (%)	Duplication Remaining Read pairs	Cis short-range contacts(<20kb)(%)	Cis long-range contacts(>20kb)(%)	Trans Contacts (%)
iPSCs	Mbol	R1	422291102	249239282(59.02%)	224894052(53.26%)	197585663	26650005(11.85%)	127769134(56.81%)	43166524(19.19%)
	Mbol	R2	424744679	258431420(60.84%)	236884095(55.77%)	209984283	29776777(12.57%)	138070412(58.29%)	42137094(17.79%)
	Mbol	Comb	847035781	507670702(59.93%)	461778147(54.52%)	407569946	56426782(12.22%)	265839546(57.57%)	85303618(18.47%)
FGSCs	Mbol	R1	418774546	208683420(49.83%)	144399204(34.48%)	127985862	18728243(12.97%)	72574016(50.26%)	36683603(25.40%)
	Mbol	R2	439502657	228340403(51.95%)	140059501(31.87%)	124789912	18696072(13.35%)	70782054(50.54%)	35311786(25.21%)
	Mbol	Comb	858277203	437023823(50.91%)	284458705(33.14%)	252775774	37424315(13.15%)	143356070(50.40%)	71995389(25.31%)
SSCs	Mbol	R1	452364231	244201187(53.98%)	221893606(49.05%)	177199906	24193959(10.90%)	109778613(49.47%)	43227334(19.48%)
	Mbol	R2	435812057	236618427(54.29%)	220609797(50.62%)	199074908	30711481(13.92%)	120315236(54.54%)	48048191(21.78%)
	Mbol	Comb	888176288	480819614(54.14%)	442503403(49.82%)	376274814	54905440(11.42%)	230093849(47.85%)	91275525(18.98%)
NSCs	Mbol	R1	467006238	245962768(52.67%)	180577530(38.67%)	133037613	18895874(10.46%)	81538713(45.15%)	32603026(18.05%)
	Mbol	R2	467481410	255297365(54.61%)	191608024(40.99%)	142224144	19595847(10.23%)	90228972(47.10%)	32399325(16.91%)
	Mbol	Comb	934487648	501260133(53.64%)	372185554(39.83%)	275261757	38491721(10.34%)	171767685(46.15%)	65002351(17.47%)
STOs	Mbol	R1	496930757	263014995(52.93%)	251581287(50.63%)	208911733	21150653(8.40%)	115851544(46.05%)	71909536(28.58%)
	Mbol	R2	497461866	261538159(52.58%)	250205801(50.30%)	197952283	19992905(7.99%)	109368122(43.71%)	68591256(27.41%)
	Mbol	Comb	994392623	524553154(52.75%)	501787088(50.46%)	406864016	41143558(7.84%)	225219666(42.94%)	140500792(26.78%)
