## Supplemental Table 4 for "Three-dimensional Genome Structure Reveals Distinct Chromatin Signatures of Mouse Female Germline Stem Cells During Development"

### Sheet: p0.01
Table S4. A subset of Genes Related with Compartment Status. Related to Figure 3
Gene	Symbol
NM_001001491	Tpm4
NM_001002239	Rpl17
NM_001007571	D8Ertd738e
NM_001030274	Ndufs5
NM_001033297	Smim26
NM_001048058	Rpl38
NM_001077529	Nme2
NM_001081306	Ptprz1
NM_001082548	Spint2
NM_001109995	Eftud2
NM_001111044	Serpinh1
NM_001113248	Sin3b
NM_001130485	Rpl35a
NM_001159900	Hopx
NM_001164216	Romo1
NM_001167879	Garem2
NM_001170341	Mlf2
NM_001170868	Ncald
NM_001190258	Rps27rt
NM_001199350	Rpl34-ps1
NM_001252261	Npm1
NM_001253738	Tpm3
NM_001287180	Atf4
NM_001289726	Gapdh
NM_001291481	Mdk
NM_001291857	Aebp1
NM_001310659	Igfbp2
NM_001348227	Uba52
NM_001355130	Tm4sf1
NM_001355384	Rps28
NM_001356317	Ssr2
NM_001358087	Gm15501
NM_001360119	Rps19
NM_001360128	Rps19
NM_007393	Actb
NM_007415	Parp1
NM_007438	Aldoa
NM_007450	Slc25a4
NM_007475	Rplp0
NM_007484	Rhoc
NM_007486	Arhgdib
NM_007505	Atp5a1
NM_007591	Calr
NM_007609	Casp4
NM_007631	Ccnd1
NM_007636	Cct2
NM_007653	Cd63
NM_007687	Cfl1
NM_007705	Cirbp
NM_007743	Col1a2
NM_007747	Cox5a
NM_007749	Cox7c
NM_007750	Cox8a
NM_007789	Ncan
NM_007793	Cstb
NM_007830	Dbi
NM_007918	Eif4ebp1
NM_007952	Pdia3
NM_008019	Fkbp1a
NM_008083	Gap43
NM_008084	Gapdh
NM_008138	Gnai2
NM_008143	Rack1
NM_008155	Gpi1
NM_008160	Gpx1
NM_008162	Gpx4
NM_008176	Cxcl1
NM_008210	H3f3a
NM_008231	Hdgf
NM_008251	Hmgn1
NM_008302	Hsp90ab1
NM_008342	Igfbp2
NM_008344	Igfbp6
NM_008416	Junb
NM_008495	Lgals1
NM_008590	Mest
NM_008609	Mmp15
NM_008722	Npm1
NM_008753	Oaz1
NM_008788	Pcolce
NM_008907	Ppia
NM_008946	Psmb6
NM_008972	Ptma
NM_008973	Ptn
NM_008986	Cavin1
NM_009075	Rpia
NM_009077	Rpl18
NM_009078	Rpl19
NM_009081	Rpl28
NM_009084	Rpl37a
NM_009091	Rps15
NM_009092	Rps17
NM_009093	Rps29
NM_009095	Rps5
NM_009098	Rps8
NM_009112	S100a10
NM_009128	Scd2
NM_009242	Sparc
NM_009255	Serpine2
NM_009263	Spp1
NM_009415	Tpi1
NM_009429	Tpt1
NM_009438	Rpl13a
NM_009446	Tuba3a
NM_009448	Tuba1c
NM_009450	Tubb2a
NM_009636	Aebp1
NM_009652	Akt1
NM_009735	B2m
NM_009795	Capns1
NM_009808	Casp12
NM_009870	Cdk4
NM_009941	Cox4i1
NM_009942	Cox5b
NM_009976	Cst3
NM_009984	Ctsl
NM_010021	Dazl
NM_010052	Dlk1
NM_010094	Lefty1
NM_010106	Eef1a1
NM_010123	Eif3a
NM_010239	Fth1
NM_010240	Ftl1
NM_010318	Gng5
NM_010347	Aes
NM_010362	Gsto1
NM_010480	Hsp90aa1
NM_010497	Idh1
NM_010517	Igfbp4
NM_010591	Jun
NM_010634	Fabp5
NM_010684	Lamp1
NM_010699	Ldha
NM_010730	Anxa1
NM_010798	Mif
NM_010809	Mmp3
NM_010860	Myl6
NM_010923	Nnat
NM_010948	Nudc
NM_011029	Rpsa
NM_011034	Prdx1
NM_011099	Pkm
NM_011170	Prnp
NM_011239	Ranbp1
NM_011287	Rpl10a
NM_011290	Rpl6
NM_011292	Rpl9
NM_011295	Rps12
NM_011296	Rps18
NM_011297	Rps24
NM_011300	Rps7
NM_011311	S100a4
NM_011313	S100a6
NM_011333	Ccl2
NM_011340	Serpinf1
NM_011401	Slc2a3
NM_011414	Slpi
NM_011443	Sox2
NM_011562	Tdgf1
NM_011594	Timp2
NM_011631	Hsp90b1
NM_011653	Tuba1a
NM_011654	Tuba1b
NM_011655	Tubb5
NM_011660	Txn1
NM_011693	Vcam1
NM_011701	Vim
NM_011732	Ybx1
NM_011830	Impdh2
NM_011975	Rpl27a
NM_012052	Rps3
NM_012053	Rpl8
NM_013470	Anxa3
NM_013494	Cpe
NM_013602	Mt1
NM_013603	Mt3
NM_013608	Naca
NM_013647	Rps16
NM_013676	Supt5
NM_013721	Rpl7a
NM_013725	Rps11
NM_013762	Rpl3
NM_013765	Rps26
NM_013795	Atp5l
NM_016738	Rpl13
NM_016740	S100a11
NM_016750	H2afz
NM_016774	Atp5b
NM_016876	Eif3g
NM_016898	Cd164
NM_016906	Sec61a1
NM_016959	Rps3a1
NM_016968	Olig1
NM_016980	Rpl5
NM_018730	Rpl36
NM_018853	Rplp1
NM_018858	Pebp1
NM_018860	Rpl41
NM_019402	Pabpn1
NM_019699	Fads2
NM_019883	Uba52
NM_019981	Tex101
NM_020596	Egr4
NM_020600	Rps14
NM_021272	Fabp7
NM_021273	Ckb
NM_021427	Fam181b
NM_021462	Mknk2
NM_021473	Akr1a1
NM_022891	Rpl23
NM_023061	Mcam
NM_023119	Eno1
NM_023142	Arpc1b
NM_023172	Ndufb9
NM_023627	Isyna1
NM_023719	Txnip
NM_023871	Set
NM_024166	Chchd2
NM_024175	Rps23
NM_024193	Nop56
NM_024212	Rpl4
NM_024218	Rpl24
NM_024266	Rps25
NM_024277	Rps27a
NM_024427	Tpm1
NM_025284	Tmsb10
NM_025313	Atp5d
NM_025321	Sdhc
NM_025573	Srsf9
NM_025587	Rps21
NM_025592	Rpl35
NM_025650	Uqcr11
NM_025710	Uqcrfs1
NM_025919	Rpl11
NM_025947	Dynlrb1
NM_025963	Rps10
NM_025974	Rpl14
NM_026007	Eef1g
NM_026020	Rplp2
NM_026030	Eif2s2
NM_026061	Ndufb8
NM_026064	Myl12a
NM_026069	Rpl37
NM_026305	Elob
NM_026533	Rps13
NM_026851	Mrpl52
NM_026892	Eif1b
NM_027342	Fam162a
NM_028419	Glrx5
NM_029083	Ddit4
NM_029751	Rpl18a
NM_029767	Rps9
NM_029787	Cyb5r3
NM_030694	Ifitm2
NM_031191	Prl2c2
NM_053071	Cox6c
NM_053257	Rpl31
NM_133662	Ier3
NM_134076	Abhd4
NM_139149	Fus
NM_145610	Ppan
NM_146094	Fads1
NM_146110	Aamp
NM_146116	Tubb4b
NM_153168	Lars2
NM_172086	Rpl32
NM_172705	Phf13
NM_175274	Ttyh3
NM_178386	Slc25a31
NM_178595	Ptrh1
NM_181582	Eif5a
NM_183315	Ctxn1
NM_184053	Calu
NM_197979	Uqcr10
NM_207634	Rps24
NR_002885	Gm10052
NR_003373	Gm15772
NR_003634	Rps4l
NR_028101	Gm12191
NR_030738	2410006H16Rik
NR_037965	Gm6644
NR_046233	Rn45s
NR_105744	Mir6236
NR_110499	Rpl14-ps1
NR_138563	Zfas1
NM_001003913	Mars
NM_001009935	Txnip
NM_001025388	Eno1b
NM_001077184	Bsg
NM_001099674	1810022K09Rik
NM_001099675	Tomm5
NM_001130484	Rpl35a
NM_001146223	Dpy30
NM_001160016	Gnb1
NM_001164040	Ly6e
NM_001166595	Eif5a
NM_001253883	Pkm
NM_001277863	Dazl
NM_001301368	Cdkn2c
NM_001324533	Rpl29
NM_007471	App
NM_007507	Atp5k
NM_007585	Anxa2
NM_007589	Calm2
NM_007778	Csf1
NM_007790	Smc3
NM_007840	Ddx5
NM_007907	Eef2
NM_007990	Fau
NM_008248	Hint1
NM_008452	Klf2
NM_008494	Lfng
NM_008577	Slc3a2
NM_008706	Nqo1
NM_008872	Plat
NM_008889	Ppp1r14b
NM_009169	Sem1
NM_009254	Serpinb6a
NM_009366	Tsc22d1
NM_009482	Utf1
NM_009536	Ywhae
NM_009696	Apoe
NM_009760	Bnip3
NM_009920	Cnih2
NM_009945	Cox7a2
NM_010151	Nr2f1
NM_010235	Fosl1
NM_010302	Gna12
NM_010357	Gsta4
NM_010721	Lmnb1
NM_010723	Lmo4
NM_010743	Il1rl1
NM_011032	P4hb
NM_011198	Ptgs2
NM_011289	Rpl27
NM_011291	Rpl7
NM_011354	Serf2
NM_011448	Sox9
NM_011520	Sdc3
NM_011543	Skp1a
NM_011588	Trim28
NM_011733	Ybx3
NM_011779	Coro1c
NM_013560	Hspb1
NM_013633	Pou5f1
NM_013902	Fkbp3
NM_015781	Nap1l1
NM_016755	Atp5j
NM_016802	Rhoa
NM_016903	Esd
NM_016966	Phgdh
NM_016967	Olig2
NM_018799	Eif3i
NM_019946	Mgst1
NM_021395	Hyou1
NM_021432	Nap1l5
NM_021474	Efemp2
NM_021895	Actn4
NM_022996	Ndfip1
NM_023063	Lima1
NM_023168	Grina
NM_023202	Ndufa7
NM_023716	Tubb2b
NM_024191	Arl2bp
NM_025274	Dppa5a
NM_025378	Ifitm3
NM_025463	1810009A15Rik
NM_025551	Ndufa12
NM_025589	Rpl36al
NM_025628	Cox6b1
NM_025664	Snx9
NM_025841	Kdelr2
NM_025983	Atp5e
NM_025987	Ndufa6
NM_026147	Rps20
NM_026467	Rps27l
NM_026864	Rasl11a
NM_026929	Chac1
NM_026943	Snrpd2
NM_027127	Gpx8
NM_028044	Cnn3
NM_028230	Shmt2
NM_029872	Hnrnpa0
NM_029985	Lrrc42
NM_031165	Hspa8
NM_031868	Ppp1ca
NM_053076	Rtn3
NM_053102	Selenof
NM_080456	Mrps6
NM_130881	Pabpc4
NM_133655	Cd81
NM_133719	Metrn
NM_134101	Psmd2
NM_134469	Fdps
NM_138659	Prpf8
NM_144527	Cep85
NM_145575	Cald1
NM_152804	Plk2
NM_170755	Retreg2
NM_172685	Slc25a24
NM_178185	Hist1h2ap
NM_180960	Nnat
NM_182650	Hnrnpa2b1
NM_198001	1110008P14Rik
NM_198625	Mtss1l
NR_027984	2810025M15Rik
NR_033136	Atf5
NR_033513	Gm6793
NR_045010	Sfpq
NM_001033293	Uap1l1
NM_001038231	Banf1
NM_001042513	Txnrd1
NM_001083891	Ndufv3
NM_001103165	Pcbp2
NM_001145885	Ddx4
NM_001146120	Psap
NM_001159402	Upp1
NM_001163425	Cops9
NM_001204979	Sars
NM_001311164	Map4
NM_001356297	Tex30
NM_001356350	Wls
NM_001360744	Ndufab1
NM_007644	Scarb2
NM_007725	Cnn2
NM_007838	Ddost
NM_007855	Twist2
NM_007988	Fasn
NM_008133	Glud1
NM_008197	H1f0
NM_008211	H3f3b
NM_008252	Hmgb2
NM_008303	Hspe1
NM_008327	Ifi202b
NM_008503	Rps2
NM_008538	Marcks
NM_008608	Mmp14
NM_008618	Mdh1
NM_008630	Mt2
NM_008705	Nme2
NM_008987	Ptx3
NM_009079	Rpl22
NM_009085	Polr1c
NM_009156	Selenow
NM_009725	Atp5f1
NM_009829	Ccnd2
NM_009831	Ccng1
NM_009930	Col3a1
NM_010101	S1pr3
NM_010129	Emp3
NM_010442	Hmox1
NM_010447	Hnrnpa1
NM_010477	Hspd1
NM_010499	Ier2
NM_010515	Igf2r
NM_010516	Cyr61
NM_010728	Lox
NM_010890	Nedd4
NM_011213	Ptprf
NM_011284	Rpa2
NM_011499	Strap
NM_011670	Uchl1
NM_011695	Vdac2
NM_011793	Banf1
NM_011824	Grem1
NM_011826	Hax1
NM_011969	Psma7
NM_013535	Grcc10
NM_015734	Col5a1
NM_016676	Rab10
NM_018749	Eif3d
NM_019419	Arl6ip1
NM_019639	Ubc
NM_019770	Tmed2
NM_023418	Pgam1
NM_023429	Ociad1
NM_023672	Ssbp3
NM_025327	Krtcap2
NM_025344	Eif3f
NM_025407	Uqcrc1
NM_025554	Polr2e
NM_025556	Coprs
NM_025577	Rex1bd
NM_025586	Rpl15
NM_025624	Pomp
NM_025796	Mrpl33
NM_025961	Gatm
NM_026063	Uqcc2
NM_026155	Ssr3
NM_026384	Dgat2
NM_026542	Slc25a39
NM_026845	Ppil1
NM_026911	Spcs1
NM_026958	Slirp
NM_027289	Nt5dc2
NM_027491	Rragd
NM_028071	Cotl1
NM_028388	Ndufv2
NM_028659	Eif3k
NM_028937	Sohlh2
NM_029362	Chmp4b
NM_029711	Arpc2
NM_029789	Cers2
NM_029999	Lbh
NM_033617	Atp6v0b
NM_054098	Steap4
NM_130884	Idh3b
NM_133777	Ube2s
NM_133916	Eif3b
NM_153152	2410015M20Rik
NM_153581	Gpm6a
NM_175121	Slc38a2
NM_175329	Chchd10
NM_178703	Slc6a1
NR_003258	Gnas
NR_003513	Neat1
NR_033611	Gm12669
NR_038063	Rplp2-ps1
NR_110477	Gm12338
NR_149827	Hnrnpu
NM_001001493	Wdr83os
NM_001003948	Pid1
NM_001012336	Mdk
NM_001026212	Ensa
NM_001033305	Ndufb6
NM_001079694	Srsf5
NM_001109913	Hnrnpm
NM_001161724	Ilk
NM_001163478	Rabggtb
NM_001166427	Hnrnpf
NM_001290989	Clstn1
NM_001301340	Hnrnpk
NM_001303423	Aldoc
NM_001313920	Hif1a
NM_001317218	Myl6
NM_007457	Ap1s1
NM_007476	Arf1
NM_007531	Phb2
NM_007564	Zfp36l1
NM_007633	Ccne1
NM_007837	Ddit3
NM_008652	Mybl2
NM_008871	Serpine1
NM_008900	Pou3f3
NM_009226	Snrpd1
NM_009273	Srp14
NM_009344	Phlda1
NM_009466	Ugdh
NM_009556	Zfp42
NM_009720	Atox1
NM_010234	Fos
NM_010441	Hmga2
NM_010495	Id1
NM_011058	Pdgfra
NM_011063	Pea15a
NM_011113	Plaur
NM_011131	Pold1
NM_011404	Slc7a5
NM_011664	Ubb
NM_011740	Ywhaz
NM_011778	Coro1b
NM_011967	Psma5
NM_011970	Psmb2
NM_011971	Psmb3
NM_012055	Asns
NM_013415	Atp1b2
NM_015735	Ddb1
NM_015740	Bloc1s1
NM_016852	Wbp2
NM_016957	Hmgn2
NM_018763	Chst2
NM_019693	Ddx39b
NM_019738	Nupr1
NM_019748	Sae1
NM_019766	Ptges3
NM_019979	Selenok
NM_020582	Atp5j2
NM_021500	Maea
NM_021537	Stk25
NM_021554	Mettl9
NM_021880	Prkar1a
NM_022310	Hspa5
NM_022417	Itm2c
NM_023203	Dctpp1
NM_023372	Rpl38
NM_023464	Ssna1
NM_023732	Abcb6
NM_023773	Mphosph8
NM_024171	Sec61b
NM_024173	Atp6v1g1
NM_024184	Asf1b
NM_024220	Ndufc2
NM_025641	Uqcrh
NM_025791	Tmem223
NM_025843	Ndufb7
NM_025866	Cdca7
NM_025933	Higd2a
NM_026318	Hypk
NM_026545	Psmd8
NM_026610	Ndufb4
NM_026631	Nhp2
NM_026640	Fam111a
NM_026669	Tmbim6
NM_026737	Phf5a
NM_026914	Smdt1
NM_027519	Medag
NM_028016	Nanog
NM_028151	Skiv2l2
NM_029660	Rbmxl2
NM_030083	Naa38
NM_080555	Plpp3
NM_080837	Mydgf
NM_138596	Med10
NM_145078	Zfp979
NM_145578	Ube2m
NM_145833	Lin28a
NM_145979	Chd4
NM_146036	Ahsa1
NM_146126	Sord
NM_148938	Slc1a3
NM_153547	Gnl3
NM_173011	Idh2
NM_175296	Mael
NM_178029	Setd1a
NM_198613	Ap2s1
NM_001003908	Cltc
NM_001042503	Trim71
NM_001042674	Rbpms
NM_001048057	Rpl38
NM_001081196	Hnrnpul2
NM_001097617	C1s1
NM_001111102	Lmna
NM_001136081	Ssrp1
NM_001142441	Sap18b
NM_001143765	Syce1
NM_001163571	Senp3
NM_001166476	Hmga1b
NM_001177369	Nfkb2
NM_001177544	Hist1h2ao
NM_001190436	Fau
NM_001205231	U2af2
NM_001276410	Fn1
NM_001293559	Cox4i1
NM_001305844	Apoe
NM_001310771	Bud31
NM_001316322	Ldhb
NM_001326594	Usp5
NM_001355252	Slc20a1
NM_001356972	Paics
NM_001357334	Car2
NM_001357628	Rpl10a
NM_001360658	Rplp2
NM_007453	Prdx6
NM_007512	Atpif1
NM_007798	Ctsb
NM_007856	Dhcr7
NM_008131	Glul
NM_008258	Jpt1
NM_008298	Dnaja1
NM_008321	Id3
NM_008548	Man1a
NM_008562	Mcl1
NM_008567	Mcm6
NM_008568	Mcm7
NM_008894	Pold2
NM_009104	Rrm2
NM_009187	Cox7a2l
NM_009292	Stra8
NM_009609	Actg1
NM_009672	Anp32a
NM_009877	Cdkn2a
NM_010097	Sparcl1
NM_010426	Foxf1
NM_010444	Nr4a1
NM_010740	Cd93
NM_010880	Ncl
NM_011045	Pcna
NM_011072	Pfn1
NM_011254	Rbp1
NM_011385	Ski
NM_011508	Eif1
NM_011528	Taldo1
NM_011563	Prdx2
NM_011595	Timp3
NM_011638	Tfrc
NM_011639	Trip6
NM_011715	Wdr1
NM_012037	Vat1
NM_013468	Ankrd1
NM_013507	Eif4g2
NM_015817	Plpp2
NM_016884	Hnrnpc
NM_016904	Cks1b
NM_018753	Ywhab
NM_019642	Rpn2
NM_023065	Ifi30
NM_023211	Usmg5
NM_023565	Cse1l
NM_024233	Rexo2
NM_025277	Gng10
NM_025285	Stmn2
NM_025316	Ndufb5
NM_025349	Lsm7
NM_025415	Cks2
NM_025596	Prelid1
NM_025626	Fam107b
NM_025648	Farsa
NM_026319	Ift74
NM_026499	Srsf6
NM_026506	Snrpg
NM_026517	Rpl22l1
NM_026982	Tmem256
NM_028440	Abracl
NM_028448	Cenpv
NM_028610	Dppa4
NM_029293	Phpt1
NM_031877	Wasf1
NM_033444	Clic1
NM_033526	Ubqln4
NM_130889	Anp32b
NM_133668	Slc25a3
NM_133705	Pycr2
NM_133749	Emc7
NM_134065	Epdr1
NM_145367	Txndc5
NM_145540	Ints3
NM_146007	Col6a2
NM_170669	Rps15a
NM_173867	Rcc2
NM_175190	Swi5
NM_175398	Fam212b
NM_183250	Tma7
NM_201396	Sall4
NR_002847	Malat1
NR_152263	Eyelinc18
NM_001033319	Ppfia1
NM_001039129	Hnrnpa1
NM_001039151	Cd44
NM_001079909	Fgfr1
NM_001113358	Dad1
NM_001123038	Eif4a2
NM_001134741	Tdrd5
NM_001165988	Ubap2l
NM_001166430	Hnrnpf
NM_001199188	Snx5
NM_001252452	Pou5f1
NM_001287739	Cebpb
NM_001289831	Nanog
NM_001330555	Tra2b
NM_001347335	Mtch1
NM_001358932	Nap1l1
NM_007410	Adh5
NM_007594	Calu
NM_007679	Cebpd
NM_007707	Socs3
NM_007904	Ednrb
NM_008012	Akr1b8
NM_008086	Gas1
NM_008108	Gdf3
NM_008433	Kcnn4
NM_008532	Epcam
NM_008659	Myo1c
NM_008695	Nid2
NM_008704	Nme1
NM_008841	Pik3r2
NM_008842	Pim1
NM_009007	Rac1
NM_009011	Rad23b
NM_009096	Rps6
NM_009127	Scd1
NM_009133	Stmn3
NM_009223	Snn
NM_009227	Snrpe
NM_009426	Trh
NM_009441	Ttc3
NM_009697	Nr2f2
NM_010124	Eif4ebp2
NM_010288	Gja1
NM_010385	Pfdn6
NM_011431	Eftud2
NM_011434	Sod1
NM_011968	Psma6
NM_012006	Acot1
NM_012021	Prdx5
NM_016871	Tomm40
NM_018882	Adgrg1
NM_019767	Arpc1a
NM_019789	Kcnip3
NM_019912	Ube2d2a
NM_020003	Glmp
NM_021510	Hnrnph1
NM_021519	Edf1
NM_021539	Wsb2
NM_021876	Eed
NM_022325	Ctsz
NM_025396	Pgls
NM_025597	Ndufb3
NM_025613	Eid1
NM_025813	Mfsd1
NM_025816	Tax1bp1
NM_026309	Lsm3
NM_026353	Slc48a1
NM_026444	Cs
NM_026452	Coq9
NM_026570	Yeats4
NM_026703	Ndufa8
NM_027044	Pfdn5
NM_029632	Ppp1r11
NM_031392	Wdr6
NM_033075	D17H6S56E-5
NM_078478	Ghitm
NM_080848	Wdr5
NM_133352	Tm9sf3
NM_133685	Rab31
NM_133955	Rhou
NM_139218	Dppa3
NM_144931	Nae1
NM_145462	Haus4
NM_172647	F11r
NM_172871	Klhl9
NM_172894	Ppp6r1
NM_173047	Cbr3
NM_173866	Gpt2
NM_175015	Atp5g3
NM_175386	Lhfp
NM_175770	Taf7
NM_177099	Lefty2
NM_177613	Cdc34
NM_198304	Nup188
NM_198609	Rsl24d1
NR_028261	Rian
NR_040291	6430706D22Rik
NR_130973	H19
NM_001001806	Zfp36l2
NM_001040396	Selenot
NM_001042534	Capg
NM_001081185	Flnc
NM_001162503	Sqor
NM_001164149	Tcf3
NM_001164208	Tmem176b
NM_001301301	Arhgdib
NM_001347203	S100pbp
NM_001355759	Mrps21
NM_001357763	Mtch1
NM_001359971	Hnrnpa3
NM_001361025	Ubl5
NM_007452	Prdx3
NM_007590	Calm3
NM_007616	Cav1
NM_007622	Cbx1
NM_007638	Cct7
NM_007783	Csk
NM_007836	Gadd45a
NM_007991	Fbl
NM_008008	Fgf7
NM_008014	Ppm1g
NM_008112	Gdi2
NM_008212	Hadh
NM_008594	Mfge8
NM_008721	Npdc1
NM_008854	Prkaca
NM_008956	Ptbp1
NM_009009	Rad21
NM_009186	Tra2b
NM_009433	Tspyl1
NM_009460	Sumo1
NM_009673	Anxa5
NM_009716	Atf4
NM_009787	Pdia4
NM_009846	Cd24a
NM_009861	Cdc42
NM_009983	Ctsd
NM_010128	Emp1
NM_010174	Fabp3
NM_010358	Gstm1
NM_010448	Hnrnpab
NM_010753	Mxd4
NM_010888	Ndufs6
NM_010907	Nfkbia
NM_011602	Tln1
NM_011774	Slc30a4
NM_013686	Tcp1
NM_013872	Pmm1
NM_013901	Slc39a1
NM_013932	Ddx25
NM_015798	Fbxo15
NM_016701	Nes
NM_016721	Iqgap1
NM_019641	Stmn1
NM_019657	Hsd17b12
NM_019929	Sumo3
NM_019980	Litaf
NM_020002	Rec8
NM_021513	Thap11
NM_021538	Cope
NM_021567	Pcbp4
NM_023140	Glrx3
NM_023402	Myl12b
NM_025352	Uqcrq
NM_025523	Ndufc1
NM_025848	Sdhd
NM_026095	Snrpd3
NM_026124	1110008F13Rik
NM_026347	Iah1
NM_026528	Rtraf
NM_026614	Ndufa5
NM_026776	Vps25
NM_027000	Gtpbp4
NM_027139	Taf9
NM_027204	Mrpl12
NM_028632	Fcf1
NM_029573	Idh3a
NM_029916	Stk31
NM_053075	Rheb
NM_133794	Qars
NM_133947	Numa1
NM_133950	Kdelr1
NM_133968	Snapc2
NM_133976	Imp3
NM_134037	Acly
NM_138656	Mvd
NM_138669	Eif4a3
NM_144551	Trib2
NM_144923	Blvrb
NM_144958	Eif4a1
NM_145552	Gnl2
NM_146093	Ubxn1
NM_146119	Fam129b
NM_146257	Slc29a4
NM_153053	Sf3b4
NM_153416	Aaas
NM_173396	Tgif2
NM_176996	Smo
NM_198645	Ccdc58
NR_015476	1500011K16Rik
NR_027943	1110038B12Rik
NR_045517	Cldnd1
NM_001007596	Rtn1
NM_001017429	Cox17
NM_001033268	Fam120a
NM_001039521	Rrn3
NM_001080127	Rnps1
NM_001105667	Dtymk
NM_001110101	Lsm2
NM_001122765	Sirt2
NM_001142950	Nars
NM_001159579	Lnx1
NM_001164209	Tmem176b
NM_001252189	Epn2
NM_001290470	Clta
NM_001301721	Atp5g3
NM_001304269	Rnf4
NM_001308506	Nnt
NM_001312867	Eif4h
NM_001331107	Akt1
NM_001347100	Cald1
NM_001347179	Eif4a2
NM_001355165	Rpn2
NM_001357639	Olfm2
NM_007881	Atn1
NM_008235	Hes1
NM_008245	Hhex
NM_008300	Hspa4
NM_008723	Npm3
NM_009105	Rsu1
NM_009142	Cx3cl1
NM_009328	Tcf15
NM_009369	Tgfbi
NM_009382	Thy1
NM_009643	Ahnak
NM_009687	Apex1
NM_009691	Aplp2
NM_009786	Cacybp
NM_009864	Cdh1
NM_009923	Cnp
NM_010312	Gnb2
NM_010481	Hspa9
NM_010500	Ier5
NM_010729	Loxl1
NM_011189	Psme1
NM_011192	Psme3
NM_011293	Polr2j
NM_011521	Sdc4
NM_011777	Zyx
NM_011897	Spry2
NM_011934	Esrrb
NM_016692	Incenp
NM_018772	Bri3
NM_018877	Setdb1
NM_019739	Foxo1
NM_020027	Prrc2a
NM_023143	C1ra
NM_024454	Rab21
NM_025348	Ndufa3
NM_025363	Fmc1
NM_025365	Tomm6
NM_025381	Atp6v1f
NM_025431	Llph
NM_025435	Thoc7
NM_025544	Mrps15
NM_025557	Pcp4l1
NM_025571	Pam16
NM_025849	Dmac1
NM_026145	Kctd10
NM_026323	Wfdc2
NM_026550	Pak1ip1
NM_026578	Gar1
NM_026579	D10Wsu102e
NM_029938	H2afv
NM_030238	Dync1h1
NM_033174	Snurf
NM_080559	Sh3bgrl3
NM_138743	Smim11
NM_139140	Spats2
NM_144938	C1s1
NM_145964	Ap1ar
NM_146120	Gsn
NM_148952	E2f4
NM_172683	Pogz
NM_175189	Hepacam
NM_175217	Mmd2
NM_175229	Srrm2
NM_175294	Nucks1
NM_177640	D030056L22Rik
NM_177646	Dgkd
NM_183405	Cox6b2
NM_207678	Ccnl2
NR_152586	Eif4a2
NM_001002011	Lmna
NM_001005859	Rpl34
NM_001033352	Klhl21
NM_001038653	Slc16a3
NM_001039519	Gtf2a2
NM_001101433	Zcchc24
NM_001113560	Glo1
NM_001123037	Eif4a2
NM_001130526	Lzts2
NM_001164252	Tpm1
NM_001172100	Rnh1
NM_001271591	Rpl37rt
NM_001293650	Prkcsh
NM_001301364	Hdlbp
NM_001305676	Usf1
NM_001306143	Mbd3
NM_001313962	Rhoa
NM_001347530	Rac1
NM_001360406	Slc22a17
NM_007657	Cd9
NM_008161	Gpx3
NM_008183	Gstm2
NM_008379	Kpnb1
NM_008566	Mcm5
NM_008744	Ntn1
NM_008869	Pla2g4a
NM_008891	Pnn
NM_008945	Psmb4
NM_009224	Snrnp70
NM_009449	Tuba3b
NM_009838	Cct6a
NM_009994	Cyp1b1
NM_010066	Dnmt1
NM_010111	Efnb2
NM_010431	Hif1a
NM_011288	Mrpl23
NM_011358	Srsf2
NM_011390	Slc12a7
NM_011609	Tnfrsf1a
NM_012002	Cops6
NM_012027	Mprip
NM_013614	Odc1
NM_016969	Myadm
NM_018810	Mkrn1
NM_018813	Cpsf3
NM_019410	Pfn2
NM_019953	Cnpy2
NM_025310	Ftsj3
NM_025440	Mrps16
NM_025559	Mien1
NM_025647	Cmpk1
NM_025858	Shisa5
NM_025939	Paics
NM_026602	Bcas2
NM_026618	Coa3
NM_026684	Ndufb10
NM_026760	Trir
NM_026948	Cuta
NM_027151	Dctn2
NM_027244	Ndufa11
NM_027432	Wdr77
NM_027935	Tmem50a
NM_028607	Bloc1s2
NM_028782	Lonp1
NM_029508	Pcgf5
NM_053092	Kars
NM_053100	Trim8
NM_133826	Atp6v1h
NM_138749	Plxnb2
NM_138956	Rassf3
NM_145925	Pttg1ip
NM_146040	Cdca7l
NM_153529	Nrn1
NM_170591	Nupl1
NM_172707	Ppp1cb
NM_177290	Itgb8
NM_178111	Trp53inp2
NM_178682	Susd6
NM_183195	Marveld1
NM_213614	43348
NM_001005423	Mreg
NM_001037762	Zdhhc12
NM_001111078	Uhrf1
NM_001146176	Max
NM_001199431	Dnmt1
NM_001271419	Ly6a
NM_001310730	Rnf220
NM_001313981	Tcf7
NM_001358255	2610318N02Rik
NM_007392	Acta2
NM_007456	Ap1m1
NM_007480	Arf5
NM_007573	C1qbp
NM_007637	Cct5
NM_007737	Col5a2
NM_007950	Ereg
NM_008018	Sh3pxd2a
NM_008098	Mtpn
NM_008292	Hsd17b4
NM_008329	Ifi204
NM_008613	Mns1
NM_008668	Nab2
NM_008708	Nmt2
NM_008924	Prkar2a
NM_008969	Ptgs1
NM_009238	Sox4
NM_009335	Tfap2c
NM_009388	Tkt
NM_010360	Gstm5
NM_010613	Khsrp
NM_010683	Lamc1
NM_010830	Msh6
NM_011279	Rnf7
NM_011343	Sec61g
NM_011526	Tagln
NM_011965	Psma1
NM_013654	Ccl7
NM_013897	Timm8b
NM_013933	Vapa
NM_015751	Abce1
NM_016905	Galk1
NM_018868	Nop58
NM_019795	Dnajc7
NM_019924	Rps6ka4
NM_020024	Taf10
NM_021439	Chst11
NM_023210	Anp32e
NM_023281	Sdha
NM_024168	Tsen34
NM_024281	Rrbp1
NM_024461	1810037I17Rik
NM_025279	Hnrnpk
NM_025347	Ypel3
NM_025434	Mrps28
NM_025562	Fis1
NM_025695	Smc6
NM_025898	Napa
NM_025899	Uqcrc2
NM_026195	Atic
NM_026551	Dcakd
NM_026784	Pmvk
NM_026993	Ddah1
NM_027148	Exosc8
NM_027268	Scrn1
NM_027399	Steap1
NM_027910	Klhdc3
NM_027959	Pdia6
NM_028809	Arpc5l
NM_029103	Manf
NM_029948	Pramef12
NM_054071	Fgfrl1
NM_080560	Ube2n
NM_133216	Xpnpep1
NM_133654	Cd34
NM_133764	Atp6v0e2
NM_134151	Yars
NM_134156	Actn1
NM_144866	Etf1
NM_145222	B3gnt7
NM_145480	Rfc4
NM_145602	Ndrg4
NM_145606	Chmp1a
NM_152895	Kdm5b
NM_153117	9530068E07Rik
NM_153457	Rtn1
NM_153585	Cnot10
NM_172671	Lgr4
NM_172748	Fbxl19
NM_173383	Dnd1
NM_175103	Bola2
NM_178280	Sall3
NM_198250	Lrrc4b
NM_198438	Ssbp3
NM_199306	Wdtc1
NR_015483	3110039I08Rik
NR_028265	Mirg
NR_110431	Lncenc1
NR_153858	Ubl5
