## Supplemental Table 5 for "Three-dimensional Genome Structure Reveals Distinct Chromatin Signatures of Mouse Female Germline Stem Cells During Development"

### Sheet: Maternal
Table S5. Enriched Imprinted Genes. Related to Figure 7
Maternal	Paternal
Ano1	Mcts2
Dhcr7	Sfmbt2
Zim1	Nnat
Zim3	Magi2
Th	Nap1l5
Ascl2	Gab1
Cd81	Plagl1
Tssc4	Ddc
Kcnq1	Dlk1
Slc22a18	Rtl1
Phlda2	Dio3
Cdkn1c	Peg13
Nap1l4	Slc38a4
Tnfrsf23	Jpx
Tnfrsf22	Ftx
Tnfrsf26	Xist
Slc22a3
Slc22a2
Igf2r

### Sheet: Paternal
Paternal:
Mcts2
Sfmbt2
Nnat
Magi2
Nap1l5
Gab1
Plagl1
Ddc
Dlk1
Rtl1
Dio3
Peg13
Slc38a4
Jpx
Ftx
Xist
