## Supplemental Table 6 for "Three-dimensional Genome Structure Reveals Distinct Chromatin Signatures of Mouse Female Germline Stem Cells During Development"

### Sheet: Sheet1
Table S6. List of primers used for RT-PCR. Related to Figure 1
Gene	Primer Sequence	Product Size (bp)
Nestin (for NSC)	F: GCGCTGGAACAGAGATTGG	387
	R: TGTCACAGGAGTCTCAAGGGTA
Sox2 (for NSC)	F: ATGCACCGCTACGACGTCA	438
	R: CTTTTGCACCCCTCCCAATT
Ascl1 (for NSC)	F: CTGTCGCCCACCATCTC	429
	R: ATTCGGGCTTAGGTTCAG
Olig2 (for NSC)	F: ACCGAGCCAACACCAGC	579
	R: GCAGCGTGGCGATCTTG
Pax6 (for NSC)	F: AGGGGGAGAGAACACCAACT	249
	R: CATTTGGCCCTTCGATTAGA
Mvh (for FGSC)	F: CGAAGCAGAGGGTTTTCCAAG	213
	R: GCCTGAATCACTTGCTGCTG
Oct4 (for FGSC)	F: AGGGTGACATTTTGTCCTCAGT	313
	R: GAAGGTTCTCATTGTTGTCGGC
Fragilis (for FGSC)	F: GAAGATGGTGGGTGATGTGACT	151
	R: AGTGTGAAGGTTTTGAGCGT
Dazl (for FGSC)	F: CAGTTCCAGAGTGTTTGGAGTAG	173
	R: ACAGTTGTATAAGCCTGGTAGTTA
Gfra1 (for FGSC)	F: GTCTCTCTACAACTGCCGCT	191
	R: CTTTGGAAATGTGTTCCACTGA
Stella (for FGSC)	F: AGTCGACCCAATGAAGGACC	354
	R: TCACTGTCCCGTTCAAACTCA
Etv5 (for SSC)	F: CTGGGGAACGCTACGTCTAC	168
	R:CCAGGAGGTAAGCAGGGTTG
Oct4 (for SSC)	F: CCCGGAAGAGAAAGCGAACT	231
	R: GGAAAGGTGTCCCTGTAGCC
Gfra1 (for SSC)	F: GGAGGCCTTGAAGCAGAAGT	183
	R: AACGGGACTGCCCGGAATA
Plzf (for SSC)	F: TTCAGCCTCAAGCACCAGTT	173
	R: GGGCAGTATTCCGTGCAGAT
Mvh (for SSC)	F: GTGGAAATACTGGCAGAGCG	154
	R: CTGAAGCTGGGAGGCACATA
Gapdh (for FGSC and SSC)	F: GGTTGTCTCCTGCGACTTCA	220
	R: TAGGGCCTCTCTTGCTCAGT
Gapdh (for NSC)	F: CAAGGTCATCCATGACAACTTTG	496
	R: GTCCACCACCCTGTTGCTGTAG
